# Modulation of Biophysical Properties of Nucleocapsid Protein in the Mutant Spectrum of SARS-CoV-2

**DOI:** 10.1101/2023.11.21.568093

**Authors:** Ai Nguyen, Huaying Zhao, Dulguun Myagmarsuren, Sanjana Srinivasan, Di Wu, Jiji Chen, Grzegorz Piszczek, Peter Schuck

## Abstract

Genetic diversity is a hallmark of RNA viruses and the basis for their evolutionary success. Taking advantage of the uniquely large genomic database of SARS-CoV-2, we examine the impact of mutations across the spectrum of viable amino acid sequences on the biophysical phenotypes of the highly expressed and multifunctional nucleocapsid protein. We find variation in the physicochemical parameters of its extended intrinsically disordered regions (IDRs) sufficient to allow local plasticity, but also exhibiting functional constraints that similarly occur in related coronaviruses. In biophysical experiments with several N-protein species carrying mutations associated with major variants, we find that point mutations in the IDRs can have nonlocal impact and modulate thermodynamic stability, secondary structure, protein oligomeric state, particle formation, and liquid-liquid phase separation. In the Omicron variant, distant mutations in different IDRs have compensatory effects in shifting a delicate balance of interactions controlling protein assembly properties, and include the creation of a new protein-protein interaction interface in the N-terminal IDR through the defining P13L mutation. A picture emerges where genetic diversity is accompanied by significant variation in biophysical characteristics of functional N-protein species, in particular in the IDRs.
