## Supplemental File S1 for "Modulation of Biophysical Properties of Nucleocapsid Protein in the Mutant Spectrum of SARS-CoV-2"

### Sheet: Sheet1
virus	N-FL	Narm	NTD	linker	SRrich	Lrich	CTD	Carm	Carm1	N3
SARS-CoV-2 sequences	MSDNGPQNQRNAPRITFGGPSDSTGSNQNGERSGARSKQRRPQGLPNNTASWFTALTQHGKEDLKFPRGQGVPINTNSSPDDQIGYYRRATRRIRGGDGKMKDLSPRWYFYYLGTGPEAGLPYGANKDGIIWVATEGALNTPKDHIGTRNPANNAAIVLQLPQGTTLPKGFYAEGSRGGSQASSRSSSRSRNSSRNSTPGSSRGTSPARMAGNGGDAALALLLLDRLNQLESKMSGKGQQQQGQTVTKKSAAEASKKPRQKRTATKAYNVTQAFGRRGPEQTQGNFGDQELIRQGTDYKHWPQIAQFAPSASAFFGMSRIGMEVTPSGTWLTYTGAIKLDDKDPNFKDQVILLNKHIDAYKTFPPTEPKKDKKKKADETQALPQRQKKQQTVTLLPAAD…	MSDNGPQNQRNAPRITFGGPSDSTGSNQNGERSGARSKQRRPQG	LPNNTASWFTALTQHGKEDLKFPRGQGVPINTNSSPDDQIGYYRRATRRIRGGDGKMKDLSPRWYFYYLGTGPEAGLPYGANKDGIIWVATEGALNTPKDHIGTRNPANNAAIVLQLPQGTTLPKGFYAEGSRGG	SQASSRSSSRSRNSSRNSTPGSSRGTSPARMAGNGGDAALALLLLDRLNQLESKMSGKGQQQQGQTVT	GSRGGSQASSRSSSRSRNSSRNSTPGSSRGT	SPARMAGNGGDAALALLLLDRLNQLESKMSGKGQQQQGQTVT	KKSAAEASKKPRQKRTATKAYNVTQAFGRRGPEQTQGNFGDQELIRQGTDYKHWPQIAQFAPSASAFFGMSRIGMEVTPSGTWLTYTGAIKLDDKDPNFKDQVILLNKHIDAYKTF	PPTEPKKDKKKKADETQALPQRQKKQQTVTLLPAADLDDFSKQLQQSMSSADSTQA	PPTEPKKDKKKKADETQALPQRQKKQ	QTVTLLPAADLDDFSKQLQQSMSSADSTQA
SARS-CoV-2 alignment total score
SARS-CoV-1 sequences	MSDNGPQSNQRSAPRITFGGPTDSTDNNQNGGRNGARPKQRRPQGLPNNTASWFTALTQHGKEELRFPRGQGVPINTNSGPDDQIGYYRRATRRVRGGDGKMKELSPRWYFYYLGTGPEASLPYGANKEGIVWVATEGALNTPKDHIGTRNPNNNAATVLQLPQGTTLPKGFYAEGSRGGSQASSRSSSRSRGNSRNSTPGSSRGNSPARMASGGGETALALLLLDRLNQLESKVSGKGQQQQGQTVTKKSAAEASKKPRQKRTATKQYNVTQAFGRRGPEQTQGNFGDQDLIRQGTDYKHWPQIAQFAPSASAFFGMSRIGMEVTPSGTWLTYHGAIKLDDKDPQFKDNVILLNKHIDAYKTFPPTEPKKDKKKKTDEAQPLPQRQKKQPTVTLLPAA…	MSDNGPQSNQRSAPRITFGGPTDSTDNNQNGGRNGARPKQRRPQG	LPNNTASWFTALTQHGKEELRFPRGQGVPINTNSGPDDQIGYYRRATRRVRGGDGKMKELSPRWYFYYLGTGPEASLPYGANKEGIVWVATEGALNTPKDHIGTRNPNNNAATVLQLPQGTTLPKGFYAEGSRGG	SQASSRSSSRSRGNSRNSTPGSSRGNSPARMASGGGETALALLLLDRLNQLESKVSGKGQQQQGQTVT	GSRGGSQASSRSSSRSRGNSRNSTPGSSRGN	SPARMASGGGETALALLLLDRLNQLESKVSGKGQQQQGQTVT	KKSAAEASKKPRQKRTATKQYNVTQAFGRRGPEQTQGNFGDQDLIRQGTDYKHWPQIAQFAPSASAFFGMSRIGMEVTPSGTWLTYHGAIKLDDKDPQFKDNVILLNKHIDAYKTF	PPTEPKKDKKKKTDEAQPLPQRQKKQPTVTLLPAADMDDFSRQLQNSMSGASADSTQA	PPTEPKKDKKKKTDEAQPLPQRQKKQ	PTVTLLPAADMDDFSRQLQNSMSGASADSTQA
SARS-CoV-1 alignment total score	672	68.6	263	41.6	44.7	30	231	60.5	75.3	77
MERS sequences	MASPAAPRAVSFADNNDITNTNLSRGRGRNPKPRAAPNNTVSWYTGLTQHGKVPLTFPPGQGVPLNANSTPAQNAGYWRRQDRKINTGNGIKQLAPRWYFYYTGTGPEAALPFRAVKDGIVWVHEDGATDAPSTFGTRNPNNDSAIVTQFAPGTKLPKNFHIEGTGGNSQSSSRASSLSRNSSRSSSQGSRSGNSTRGTSPGPSGIGAVGGDLLYLDLLNRLQALESGKVKQSQPKVITKKDAAAAKNKMRHKRTSTKSFNMVQAFGLRGPGDLQGNFGDLQLNKLGTEDPRWPQIAELAPTASAFMGMSQFKLTHQNNDDHGNPVYFLRYSGAIKLDPKNPNYNKWLELLEQNIDAYKTFPKKEKKQKAPKEESTDQMSEPPKEQRVQGSITQRTRTR…	MASPAAPRAVSFADNNDITNTNLSRGRGRNPKPRAA	PNNTVSWYTGLTQHGKVPLTFPPGQGVPLNANSTPAQNAGYWRRQDRKINTGNGIKQLAPRWYFYYTGTGPEAALPFRAVKDGIVWVHEDGATDAPSTFGTRNPNNDSAIVTQFAPGTKLPKNFHIEGTGG	NSQSSSRASSLSRNSSRSSSQGSRSGNSTRGTSPGPSGIGAVGGDLLYLDLLNRLQALESGKVKQSQPKVIT	GTGGNSQSSSRASSLSRNSSRSSSQGSRSGN	STRGTSPGPSGIGAVGGDLLYLDLLNRLQALESGKVKQSQPKVIT	KKDAAAAKNKMRHKRTSTKSFNMVQAFGLRGPGDLQGNFGDLQLNKLGTEDPRWPQIAELAPTASAFMGMSQFKLTHQNNDDHGNPVYFLRYSGAIKLDPKNPNYNKWLELLEQNIDAYKTF	PKKEKKQKAPKEESTDQMSEPPKEQRVQGSITQRTRTRPSVQPGPMIDVNTD	PKKEKKQKAPKEESTDQMSEPPKEQRVQ	GSITQRTRTRPSVQPGPMIDVNTD
MERS alignment total score	276	13.9	157				112	14.6	23.5
MHV sequences	MSFVPGQENAGGRSSSVNRAGNGILKKTTWADQTERGPNNQNRGRRNQPKQTATTQPNSGSVVPHYSWFSGITQFQKGKEFQFAEGQGVPIANGIPASEQKGYWYRHNRRSFKTPDGQQKQLLPRWYFYYLGTGPHAGASYGDSIEGVFWVANSQADTNTRSDIVERDPSSHEAIPTRFAPGTVLPQGFYVEGSGRSAPASRSGSRSQSRGPNNRARSSSNQRQPASTVKPDMAEEIAALVLAKLGKDAGQPKQVTKQSAKEVRQKILNKPRQKRTPNKQCPVQQCFGKRGPNQNFGGSEMLKLGTSDPQFPILAELAPTVGAFFFGSKLELVKKNSGGADEPTKDVYELQYSGAVRFDSTLPGFETIMKVLNENLNAYQKDGGADVVSPKPQRKGRRQ…	MSFVPGQENAGGRSSSVNRAGNGILKKTTWADQTERGPNNQNRGRRNQPKQTATTQP	NSGSVVPHYSWFSGITQFQKGKEFQFAEGQGVPIANGIPASEQKGYWYRHNRRSFKTPDGQQKQLLPRWYFYYLGTGPHAGASYGDSIEGVFWVANSQADTNTRSDIVERDPSSHEAIPTRFAPGTVLPQGFYVEGSGR	SAPASRSGSRSQSRGPNNRARSSSNQRQPASTVKPDMAEEIAALVLAKLGKDAGQPKQVT	GSGRSAPASRSGSRSQSRGPNNRARSSSNQRQPAS	TVKPDMAEEIAALVLAKLGKDAGQPKQVT	KQSAKEVRQKILNKPRQKRTPNKQCPVQQCFGKRGPNQNFGGSEMLKLGTSDPQFPILAELAPTVGAFFFGSKLELVKKNSGGADEPTKDVYELQYSGAVRFDSTLPGFETIMKVLNENLNAYQKD	GGADVVSPKPQRKGRRQAQEKKDEVDNVSVAKPKSSVQRNVSRELTPEDRSLLAQILDDGVVPDGLEDDSNV	GGADVVSPKPQRKGRRQAQEKKDEVDN	VSVAKPKSSVQRNVSRELTPEDRSLLAQILDDGVVPDGLEDDSNV
MHV alignment total score	192		114	14.6			80.5	14.6	13.4
hCNL63 sequences	MASVNWADDRAARKKFPPPSFYMPLLVSSDKAPYRVIPRNLVPIGKGNKDEQIGYWNVQERWRMRRGQRVDLPPKVHFYYLGTGPHKDLKFRQRSDGVVWVAKEGAKTVNTSLGNRKRNQKPLEPKFSIALPPELSVVEFEDRSNNSSRASSRSSTRNNSRDSSRSTSRQQSRTRSDSNQSSSDLVAAVTLALKNLGFDNQSKSPSSSGTSTPKKPNKPLSQPRADKPSQLKKPRWKRVPTREENVIQCFGPRDFNHNMGDSDLVQNGVDAKGFPQLAELIPNQAALFFDSEVSTDEVGDNVQITYTYKMLVAKDNKNLPKFIEQISAFTKPSSIKEMQSQSSHVAQNTVLNASIPESKPLADDDSAIIEIVNEVLH	MASVNWADDRAARKK	FPPPSFYMPLLVSSDKAPYRVIPRNLVPIGKGNKDEQIGYWNVQERWRMRRGQRVDLPPKVHFYYLGTGPHKDLKFRQRSDGVVWVAKEGAKTVNTSLGNRKRNQKPLEPKFSIALPPELSVVEFEDRSNNSSRAS	SRSSTRNNSRDSSRSTSRQQSRTRSDSNQSSSDLVAAVTLALKNLGFDNQSKSPSSSGTSTPKKPNKPL	NSSRASSRSSTRNNSRDSSRSTSRQQSRTRSDSN	QSSSDLVAAVTLALKNLGFDNQSKSPSSSGTSTPKKPNKPL	SQPRADKPSQLKKPRWKRVPTREENVIQCFGPRDFNHNMGDSDLVQNGVDAKGFPQLAELIPNQAALFFDSEVSTDEVGDNVQITYTYKMLVAKDNKNLPKFIEQISAFTK	PSSIKEMQSQSSHVAQNTVLNASIPESKPLADDDSAIIEIVNEVLH	PSSIKEMQSQSSHVAQNTVLN	ASIPESKPLADDDSAIIEIVNEVLH
hCNL63 alignment total score	67.4		58.9				61.6
batCV sequences	MATVSWADASEPRRGRSGRIPYSLYRPLLVDNDQPWKVIPRDLVPTNKGDKDKFVGYWNMQKRFRTRKGKKIFLPPKLHFYYLGTGPYPDAKFRERIADANIVWVAMNGAKTAPTGYGVRKRNAEPQTPKFNQELPEGVTIVEDVDSRGPSRSQSRNRSSSRPQSRNASNERLPKSNSKQSNQDDIMAAVAAALEKLGFERPNDASQPQKKQNKGTPKPSRAQSPAPSRSKSPGRLQNAEPKEKKKELEKPRWKRQPNDELPSSVMYCFGPRDLDHNFGSDATIQKGVKAPNYPQFAELVPSTAALLFDSHIDTKELGDSVLITYTHKVKVPKEHPNLGKFLNEVNAFTKPSQVLLTQQHPIVPTLNPVAPEFNPTSSQPKPEPIYEVPTEIDIVDEVN	MATVSWADASEPRRGRSGR	IPYSLYRPLLVDNDQPWKVIPRDLVPTNKGDKDKFVGYWNMQKRFRTRKGKKIFLPPKLHFYYLGTGPYPDAKFRERIADANIVWVAMNGAKTAPTGYGVRKRNAEPQTPKFNQELPEGVTIVEDVDSR	GPSRSQSRNRSSSRPQSRNASNERLPKSNSKQSNQDDIMAAVAAALEKLGFERPNDASQPQKKQNKGTPKPSRA	VDSRGPSRSQSRNRSSSRPQSRNASNERLPKS	NSKQSNQDDIMAAVAAALEKLGFERPNDASQPQKKQNKGTPKPSRAQSPAPSRSKSPGRLQ	NAEPKEKKKELEKPRWKRQPNDELPSSVMYCFGPRDLDHNFGSDATIQKGVKAPNYPQFAELVPSTAALLFDSHIDTKELGDSVLITYTHKVKVPKEHPNLGKFLNEVNAFTKPSQVLLT	QQHPIVPTLNPVAPEFNPTSSQPKPEPIYEVPTEIDIVDEVN	QQHPIVPTLNPVAPEFNPTSSQPKPEPIYE	VPTEIDIVDEVN
batCV alignment total score	61.2		44.3				44.3
